# Functional Interrogation of *HOXA9* Regulome in MLLr Leukemia via Reporter-based CRISPR/Cas9 screen

**DOI:** 10.1101/2020.04.20.050583

**Authors:** Hao Zhang, Yang Zhang, Shaela Wright, Judith Hyle, Lianzhong Zhao, Jie An, Xinyue Zhou, Xujie Zhao, Ying Shao, Hyeong-Min Lee, Taosheng Chen, Yang Zhou, Rui Lu, Chunliang Li

## Abstract

Aberrant *HOXA9* expression is a hallmark of most aggressive acute leukemias, including human acute myeloid leukemia (AML) and subtypes of acute lymphoblastic leukemia (ALL). *HOXA9* overexpression not only predicts poor diagnosis and outcome but also plays a critical role in leukemia transformation and maintenance. However, our current understanding of *HOXA9* regulation in leukemia is limited, hindering development of therapeutic strategies to treat *HOXA9*-driven leukemia. To mitigate these challenges, we generated the first *HOXA9-mCherry* knock-in reporter in an MLL-rearranged (MLLr) B-ALL cell line to dissect *HOXA9* regulation. By utilizing the reporter and CRISPR/Cas9 mediated screens, we identified transcription factors controlling *HOXA9* expression, including a novel regulator, USF2 and its homolog USF1. USF1/USF2 depletion significantly down-regulated *HOXA9* expression and impaired MLLr leukemia cell proliferation. Ectopic expression of HOXA9-MEIS1 fusion protein rescued the impaired leukemia cell proliferation upon USF2 loss. Cut&Run analysis revealed the direct occupancy of USF2 onto *HOXA9* promoter in MLLr leukemia cells. Collectively, the *HOXA9* reporter facilitated the functional interrogation of the *HOXA9* regulome and has advanced our understanding of the molecular regulation network in *HOXA9*-driven leukemia.
