## Supplementary Table S1 for "Functional Interrogation of *HOXA9* Regulome in MLLr Leukemia via Reporter-based CRISPR/Cas9 screen"

### Sheet: Sheet1
Primer Name	Sequence (5' to 3')
Genotyping Primer Set 1 (Figure 1A)
Forward Primer	GGCCGATTCCTTCCACTTCT
Reverse Primer	ATCTCCGGCTTGTTTCAGCA
Genotyping Primer Set 2 (Figure 1A)
Forward Primer	CCCACAACGAGGACTACACC
Reverse Primer	TCACTGTTCGTCTGGTGCAA
Genotyping Primer Set 3 (Figure 1A)
Forward Primer	GTTCCAGAACCGCAGGATGA
Reverse Primer	GAGAAGGGAGAAGGCGGAAG
Sequencing primers (Figure 1C)
Sequencing primer 1	GTTCCAGAACCGCAGGATGA
Sequencing primer 2	CTCGATCTCGAACTCGTGGC
RT-PCR primers
hHOXA1 forward	CCAGCCACCAAGAAGCCTGT
hHOXA1 reverse	CCAGTTCCGTGAGCTGCTTG
hHOXA2 forward	ACAGCGAAGGGAAATGTAAAAGC
hHOXA2 reverse	GGGCCCCAGAGACGCTAA
hHOXA3 forward	TGCAAAAAGCGACCTACTACGA
hHOXA3 reverse	CGTCGGCGCCCAAAG
hHOXA5 forward	TCTACCCCTGGATGCGCAAG
hHOXA5 reverse	AATCCTCCTTCTGCGGGTCA
hHOXA6 forward	TGGATGCAGCGGATGAACTC
hHOXA6 reverse	CCGTGTCAGGTAGCGGTTGA
hHOXA7 forward	TCTGCAGTGACCTCGCCAAA
hHOXA7 reverse	AGCGTCTGGTAGCGCGTGTA
hHOXA9 forward	AAAAACAACCCAGCGAAGGC
hHOXA9 reverse	ACCGCTTTTTCCGAGTGGAG
hHOXA10 forward	CCTTCCGAGAGCAGCAAAGC
hHOXA10 reverse	CAGCGCTTCTTCCGACCACT
hHOXA11 forward	ACAGGCTTTCGACCAGTTTTTC
hHOXA11 reverse	CCTTCTCGGCGCTCTTGTC
hHOXA13 forward	ACTCTGCCCGACGTGGTCTC
hHOXA13 reverse	TTCGTGGCGTATTCCCGTTC
mCherry forward	CACTACGACGCTGAGGTCAA
mCherry reverse	TAGTCCTCGTTGTGGGAGGT
hGAPDH forward	AACATCATCCCTGCCTCTACTGG
hGAPDH reverse	GTTTTTCTAGACGGCAGGTCAGG
mHOXA9 forward	ACAATGCCGAGAATGAGAGC
mHOXA9 reverse	CAGCGTCTGGTGTTTTGTGT
